# Development of an Adaptive, Economical, and Easy-to-Use SP3-TMT Automated Sample Preparation Workflow for Quantitative Proteomics

**DOI:** 10.1101/2025.02.23.639731

**Authors:** Jake N. Hermanson, Lea A. Barny, Lars Plate

## Abstract

Liquid handling robots have been developed to automate various steps of the bottom-up proteomics workflow, however, protocols for the generation of isobarically labeled peptides remain limited. Existing methods often require costly specialty devices and are constrained by fixed workflows. To address this, we developed a cost-effective, flexible, automated sample preparation protocol for TMT-labeled peptides using the Biomek i5 liquid handler. Our approach leverages Single-Pot Solid-Phase-Enhanced Sample Preparation (SP3) with paramagnetic beads to streamline protein cleanup and digestion. The protocol also allows for adjustment of trypsin concentration and peptide-to-TMT ratio to increase throughput and reduce costs, respectively. We compared our automated and manual 18-plex TMT-Pro labeling workflows by monitoring select protein markers of the Unfolded Protein Response (UPR) in pharmacologically activatable, engineered cell lines. Overall, the automated protocol demonstrated equivalent performance in peptide and protein identifications, digestion and labeling efficiency, and an enhancement in the dynamic range of TMT quantifications. Compared to the manual method, the Biomek protocol significantly reduces hands-on time and minimizes sample handling errors. The 96-well format additionally allows for the number of TMT reactions to be scaled up quickly without a significant increase in user interaction. Our optimized automated workflow enhances throughput, reproducibility, and cost-effectiveness, making it a valuable tool for high-throughput proteomics studies.
