## Supplemental Table 1 for "Development of an Adaptive, Economical, and Easy-to-Use SP3-TMT Automated Sample Preparation Workflow for Quantitative Proteomics"

### Sheet: Table 1. Time Comparison
Method	Step	Step_Type	Duration	Start	End
Manual	MeOH	hands	1.5	0	1.5
Manual	Dry	automated	1	1.5	2.5
Manual	Resuspend	hands	0.5	2.5	3
Manual	TCEP	hands	0.25	3	3.25
Manual	Reduce	automated	0.5	3.25	3.75
Manual	IAA	hands	0.25	3.75	4
Manual	Alkylate	automated	0.5	4	4.5
Manual	Trypsin	hands	0.5	4.5	5
Manual	Digest	automated	16	5	21
Manual	TMT	hands	0.5	21	21.5
Manual	Label	automated	1	21.5	22.5
Manual	ABC	hands	0.25	22.5	22.75
Manual	Quench	automated	1	22.75	23.75
Manual	CombineAcidify	hands	0.25	23.75	24
Manual	cleave	automated	1	24	25
Biomek	DeckSetup	hands	2	0	2
Biomek	Reduce	automated	0.75	2	2.75
Biomek	AlkyalteReduce	Mixed	0.5	2.75	3.25
Biomek	DeckSetup2	hands	0.1	3.25	3.35
Biomek	BindWash	automated	0.5	3.35	3.85
Biomek	Cover	hands	0.016	3.85	3.866
Biomek	Digest	automated	10	3.866	13.866
Biomek	Spin	hands	0.1	13.866	13.966
Biomek	Transfer	automated	0.25	13.966	14.216
Biomek	DeckSetup3	hands	0.1	14.216	14.316
Biomek	TMT	automated	2.66	14.316	16.976
Accelerome	Setup	hands	0.25	0	0.25
Accelerome	Run	automated	6.3	0.25	6.55
Accelerome	Collect	hands	0.25	6.55	6.8
